# Polycomb Group Ring Finger Protein 6 suppresses Myc-induced lymphomagenesis

**DOI:** 10.1101/2021.12.02.470967

**Authors:** Nina Tanaskovic, Mattia Dalsass, Giorgia Ceccotti, Marco Filipuzzi, Alessandro Verrecchia, Paola Nicoli, Mirko Doni, Daniela Olivero, Diego Pasini, Haruhiko Koseki, Arianna Sabò, Andrea Bisso, Bruno Amati

## Abstract

Max is an obligate dimerization partner for the Myc transcription factors and for several repressors, such as Mnt, Mxd1-4 and Mga, collectively thought to antagonize Myc function in transcription and oncogenesis. Mga, in particular, is part of the variant Polycomb group repressive complex PRC1.6. Here, we show that ablation of the distinct PRC1.6 subunit Pcgf6 – but not Mga – accelerates Myc-induced lymphomagenesis in Eµ-*myc* transgenic mice. Unexpectedly, however, Pcgf6 loss shows no significant impact on transcriptional profiles, in neither pre-tumoral B-cells, nor lymphomas. Altogether, these data unravel an unforeseen, Mga- and PRC1.6-independent tumor suppressor activity of Pcgf6.
