## Supplemental Table S2 for "Polycomb Group Ring Finger Protein 6 suppresses Myc-induced lymphomagenesis"

### Sheet: Table S2
Genotype	Sample ID	Detailed Pathological analysis	Classification
Eμ-myc; Pcgf6fl/fl	220616	Diffusely, the normal cortical and medullary architecture are effaced and replaced by a densely cellular, infiltrative cellular neoplasm composed of diffuse sheets of large lymphocytes on a pre-existing fibrovascular stroma. Neoplastic cells have distinct borders and scant eosinophilic cytoplasm. Nuclei are large and irregularly round with coarsely stippled chromatin, and 1-2 prominent nucleoli. …	Large-cell lymphoma high-grade Burkitt's like
	223528	Diffusely, the normal cortical and medullary architecture are effaced and replaced by a densely cellular, infiltrative cellular neoplasm composed of diffuse sheets of large lymphocytes on a pre-existing fibrovascular stroma. Neoplastic cells have distinct borders and scant eosinophilic cytoplasm. Nuclei are large and irregularly round with coarsely stippled chromatin, and 1-2 prominent nucleoli. …	Large-cell lymphoma high-grade Burkitt's like
	216573	Diffusely, the normal cortical and medullary architecture are effaced and replaced by a densely cellular, infiltrative cellular neoplasm composed of diffuse sheets of large lymphocytes on a pre-existing fibrovascular stroma. Neoplastic cells have distinct borders and scant eosinophilic cytoplasm. Nuclei are large and irregularly round with coarsely stippled chromatin, and 1-2 prominent nucleoli. …	Large-cell lymphoma high-grade Burkitt's like
Eμ-myc; Pcgf6+/fl	220619	Diffusely, the normal cortical and medullary architecture are effaced and replaced by a densely cellular, infiltrative cellular neoplasm composed of diffuse sheets of large lymphocytes on a pre-existing fibrovascular stroma. Neoplastic cells have distinct borders and scant eosinophilic cytoplasm. Nuclei are large and irregularly round with coarsely stippled chromatin, and 1-2 prominent nucleoli. …	Large-cell lymphoma high grade Burkitt's like
	218772	Diffusely, the normal cortical and medullary architecture are effaced and replaced by a densely cellular, infiltrative cellular neoplasm composed of diffuse sheets of large lymphocytes on a pre-existing fibrovascular stroma. Neoplastic cells have distinct borders and scant eosinophilic cytoplasm. Nuclei are large and irregularly round with coarsely stippled chromatin, and 1-2 prominent nucleoli. …	Large-cell lymphoma high grade Burkitt's like
Eμ-myc; Pcgf6+/+	216575	Diffusely, the normal cortical and medullary architecture are effaced and replaced by a densely cellular, infiltrative cellular neoplasm composed of diffuse sheets of large lymphocytes on a pre-existing fibrovascular stroma. Neoplastic cells have distinct borders and scant eosinophilic cytoplasm. Nuclei are large and irregularly round with coarsely stippled chromatin, and 1-2 prominent nucleoli. …	Large-cell lymphoma high grade Burkitt's Like
	223077	Diffusely, the normal cortical and medullary architecture are effaced and replaced by a densely cellular, infiltrative cellular neoplasm composed of diffuse sheets of large lymphocytes on a pre-existing fibrovascular stroma. Neoplastic cells have distinct borders and scant eosinophilic cytoplasm. Nuclei are large and irregularly round with coarsely stippled chromatin, and 1-2 prominent nucleoli. …	Large-cell lymphoma high grade Burkitt's Like
	218327	Diffusely, the normal cortical and medullary architecture are effaced and replaced by a densely cellular, infiltrative cellular neoplasm composed of diffuse sheets of large lymphocytes on a pre-existing fibrovascular stroma. Neoplastic cells have distinct borders and scant eosinophilic cytoplasm. Nuclei are large and irregularly round with coarsely stippled chromatin, and 1-2 prominent nucleoli. …	Large-cell lymphoma high grade Burkitt's Like
Supplemental Table S2. Pathological Analysis of Eµ-myc Pcgf6-mutant lymphomas.
Detailed pathological analysis and resulting tumor classification as defined for the human disease (Swerdlow et al. 2016 Blood 127, 2375-2390) for the indicated mouse lymphomas, identified by their Genotype and Sample ID.
