## Supplemental Table S3 for "Polycomb Group Ring Finger Protein 6 suppresses Myc-induced lymphomagenesis"

### Sheet: Legend
Supplemental Table S3. Analysis of tumor clonality. The B-cell clonality of the indicated samples was determined based on the fraction of reads for each Ighv allele in RNA-seq data, as previously described (Barbosa et al. 2020 bioRxiv: 2020.2004.2012.038414). To determine this value, we first scored the RPM (reads per million) for each allele: read counts were first normalized based on exon lengt…

### Sheet: RPM
Ighv	Pcgf6+/-_1	Pcgf6+/-_2	Pcgf6+/-_3	Pcgf6+/-_4	Pcgf6-/-_1	Pcgf6-/-_2	Pcgf6-/-_3	Pcgf6-/-_4	Pcgf6-/-_5	Pcgf6-/-_6	Pcgf6+/+_1	Pcgf6+/+_2	Pcgf6+/+_3	Pcgf6+/+_4	Pcgf6+/+_5	Pcgf6+/+_6	control B-cells
Ighv1-11	20.2057	0	1.187	0	1.1928	0	0	5.03135	0	0	10.1215	0	3.66263	0	0	37.7351	5.29257
Ighv1-12	0	23.3203	3.7778	20.2792	22.2352	37.1534	22.4107	29.7384	9.4101	22.3334	41.9691	3.22223	35.6842	0	27.7374	0	28.2679
Ighv1-14	0	12.2139	1.20915	227.175	7.29032	5.20255	0	53.8148	0	32.1668	12.0189	3.09398	10.5076	0	16.8678	49.4218	14.0157
Ighv1-15	0	0	7.91335	20.4429	23.856	40.0069	44.3616	10.0627	26.2691	0	8.90693	7.08707	15.697	271.334	12.2013	0	32.4824
Ighv1-16	0	0	0	0	0	0	0	0	0	0	0	0	0	0	0	0	0
Ighv1-18	0	11.6571	26.114	16.726	23.856	56.1799	14.7872	27.6724	0	49.1207	19.8382	124.024	41.3354	0	193.187	37.7351	66.1862
Ighv1-19	140.093	50.5142	15.431	46.709	37.2154	126.149	64.0779	42.5149	4.82927	0	26.6668	76.7766	143.75	0	22.0301	32.7038	69.7359
Ighv1-19-1	0	0	0	215.58	0	2.55363	0	0	0	0	0	0	5.23233	0	0	18.8676	0.785162
Ighv1-20	10.1028	2.33143	1.58267	9.29225	17.892	38.3045	73.9361	6.28919	0	0	3.23888	0	21.9758	0	2.03355	0	7.64806
Ighv1-22	0	135.223	5.34151	5.57535	31.0128	21.2803	69.007	12.5784	0	0	4.85833	46.066	42.3819	0	28.4697	37.7351	50.7156
Ighv1-23	0	2.33143	0.197834	0	1.7892	0	0	0	0	0	1.61944	0	0.523233	0	0	0	1.54124
Ighv1-24	0	0	0	7.4338	0	0	0	0	0	0	0	0	4.18586	0	2.03355	0	0.11632
Ighv1-26	20.2057	69.9428	33.0382	70.6211	73.9536	47.6678	44.3616	114.463	7.1643	331.565	55.4659	318.918	224.467	0	208.439	0	137.694
Ighv1-31	0	6.99428	1.38484	35.3105	6.5604	11.917	0	1.25784	2.3881	0	19.4333	0	12.0344	0	1.01677	37.7351	3.40237
Ighv1-34	0	35.8547	3.22143	73.9739	12.9486	6.93035	71.3445	11.3789	0	11.1091	10.6213	19.2337	40.2336	122.73	29.4341	0	27.2277
Ighv1-36	0	11.6571	5.34151	152.393	2.3856	0	9.85814	0	0	0	2.0243	14.1741	2.09293	0	1.01677	0	15.8777
Ighv1-37	0	0	0.395667	27.8767	0	7.6609	0	0	0	0	7.69235	0	2.61616	0	0	0	1.7448
Ighv1-39	0	13.9886	14.244	133.808	39.9588	1.70242	4.92907	17.6097	3.98017	135.082	28.3402	28.3483	46.5677	0	254.194	37.7351	121.177
Ighv1-4	0	0	0.395667	0	20.2776	3.40484	0	7.54703	0	0	4.45346	0	14.1273	0	52.8723	0	11.4575
Ighv1-42	0	11.6571	41.1494	187.703	13.1208	20.4291	49.2907	54.087	0	49.1207	13.7653	14.1741	28.7778	0	39.6542	0	26.87
Ighv1-43	0	13.9886	0.197834	31.5936	0	0.851211	0	0	0	0	1.61944	3.54354	1.5697	0	0	37.7351	1.77388
Ighv1-47	44.6612	2.06129	2.27384	31.2191	49.5658	0	13.0738	0	0.703798	0	1.07385	0	5.08867	0	8.98962	0	8.94728
Ighv1-49	0	0	1.7805	26.0183	2.3856	0	0	0	0	0	3.64374	7.08707	2.09293	0	71.1742	0	4.04213
Ighv1-5	0	0	2.28535	0	15.899	8.32032	26.2801	4.4709	0	0	10.0733	6.29763	8.36908	0	25.2984	16.7659	18.2436
Ighv1-50	0	16.7863	5.87566	18.3986	64.948	3.06436	0	18.1129	4.29858	221.043	8.74499	9.56755	32.4928	0	9.15097	0	31.8776
Ighv1-52	0	48.96	3.75884	1.85845	14.3136	10.2145	19.7163	5.03135	2.3881	24.5604	32.3888	17.7177	11.5111	0	15.2516	0	21.6646
Ighv1-53	20.2057	20.9828	104.852	7.4338	85.2852	31.4948	113.369	60.3762	14.3286	0	19.8382	28.3483	33.4869	0	61.0065	132.073	75.3464
Ighv1-54	9.4061	13.0238	3.49961	31.145	78.8482	10.3026	22.9457	15.2242	4.44681	0	5.65409	6.59831	16.563	0	2.83996	0	19.1146
Ighv1-55	34.1793	41.4095	18.4057	73.8767	94.8319	56.8752	16.6757	17.0217	4.03963	0	40.7485	110.891	138.515	0	142.755	47.8736	87.7565
Ighv1-56	10.1028	2.33143	1.187	0	1.7892	3.40484	9.85814	0	0	0	4.45346	3.54354	3.66263	0	3.05032	0	1.0178
Ighv1-58	0	0	3.95667	1.85845	26.2416	5.10727	0	2.51568	5.57223	73.6811	26.7208	24.8048	13.0808	0	12.2013	0	11.6902
Ighv1-59	0	23.3143	5.93501	7.4338	25.6452	5.10727	0	7.54703	3.98017	0	16.5993	88.5884	10.4647	0	13.2181	37.7351	20.2688
Ighv1-61	0	18.6514	3.16534	0	3.5784	1.70242	0	27.6724	1.59207	0	1.61944	0	12.5576	0	70.1575	0	8.92758
Ighv1-62-1	0	2.34479	0	11.2146	1.79945	0.856089	0	0	0	0	0	0	3.15739	0	1.0226	18.9757	0.526441
Ighv1-62-2	0	4.32979	0.367405	0	6.6456	0	0	4.67197	0	0	0.375942	0	0.971718	0	5.66489	0	10.9092
Ighv1-62-3	0	6.06171	0.171456	0	1.55064	2.95086	0	0	0	0	1.7544	0	1.81387	0	0.881205	0	1.46176
Ighv1-63	141.44	9.3257	3.95667	7.4338	2.982	2.55363	0	2.51568	7.1643	0	8.09721	14.1741	22.499	0	5.08387	0	5.35073
Ighv1-64	87.558	72.7405	16.9741	33.8238	119.399	343.038	64.0779	54.5063	26.216	340.57	78.246	33.7817	85.7055	0	50.2287	0	58.1175
Ighv1-66	62.2123	24.6114	1812.91	29.4278	17.8382	5.24167	21.6805	0	14.7057	0	7.83542	18.7035	11.0469	0	11.6279	49.7934	19.084
Ighv1-67	0	0	0	0	0.5964	1.70242	0	0	0	0	2.0243	0	5.23233	0	0	0	5.43797
Ighv1-69	0	58.2857	3.36317	16.726	41.1516	5.10727	9.85814	36.4773	3.98017	24.5604	5.66805	35.4354	24.5919	0	114.896	0	22.3335
Ighv1-7	0	23.2001	5.01111	15.131	23.7392	21.5611	4.45903	17.0683	0.720123	0	22.7077	6.41124	32.6602	0	49.67	34.1367	28.7009
Ighv1-70	0	2.33143	0.197834	1.85845	4.1748	1.70242	0	0	0	0	0.809721	3.54354	2.61616	0	1.01677	0	1.7448
Ighv1-71	0	0	0	0	0	0	0	0	0	0	0.791677	0	0	0	0.994117	18.4471	2.04711
Ighv1-72	53.7288	24.7979	9.64439	9.88357	49.691	18.1076	61.1653	37.9067	8.4669	65.3083	21.1724	43.9721	43.131	0	34.2468	33.4471	42.71
Ighv1-73	0	0	0	0	0	2.54638	0	0	0	0	3.22968	3.53347	6.7827	0	1.01389	0	0.550952
Ighv1-74	20.2057	13.9886	20.9704	37.169	21.4704	7.6609	49.2907	44.0243	0	12.2802	1291.91	24.8048	13.6041	0	32.5368	18.8676	21.8391
Ighv1-75	0	13.1635	7.81894	26.2325	23.0102	2.40302	9.2767	11.8365	0.749082	23.1118	57.1472	20.0072	28.5576	0	20.0929	0	36.4774
Ighv1-76	163.814	249.057	6.22692	60.2683	67.1242	50.3371	42.3123	16.7962	9.87038	46.8516	13.5155	84.496	46.4127	0	43.6412	17.996	35.5862
Ighv1-77	0	0	1.5393	24.1003	18.5618	16.1898	0	25.0111	0.688196	53.0831	2.10009	9.1905	24.427	0	6.15324	32.6232	13.8525
Ighv1-78	56.5867	13.0585	5.35572	10.4093	21.1563	32.5792	18.4054	3.52262	5.94484	114.637	6.04706	16.5396	37.1217	0	14.2376	281.809	29.5626
Ighv1-79	0	0	0	1.86376	1.79431	0	0	23.9672	0	0	2.03009	10.661	0.524728	0	1.01968	0	0.670752
Ighv1-80	10.1028	6.99428	10.0895	5.57535	28.0308	10.2145	14.7872	1.25784	2.3881	12.2802	33.6034	14.1741	39.7657	0	27.4529	0	46.4118
Ighv1-81	10.1028	62.9485	8.90252	104.073	53.0796	101.294	69.007	550.933	13.5326	61.4009	73.2797	67.3272	31.9172	271.334	75.2413	0	43.9981
Ighv1-82	36.7471	59.3608	20.1483	10.1396	53.1476	99.8497	85.1606	28.5946	8.68625	0	12.5171	138.556	82.3116	0	24.9637	85.7839	67.1923
Ighv1-83	0	4.66285	0.197834	1.85845	0.5964	0	0	1.25784	0	0	1.21458	7.08707	4.7091	0	10.1677	0	1.1632
Ighv1-84	0	0	1.38484	9.29225	1.7892	0	0	0	0	0	2.42916	0	2.61616	0	0	0	3.72225
Ighv1-85	0	16.32	14.6397	11.1507	15.5064	5.95848	261.241	0	0	49.1207	8.09721	3.54354	3.66263	0	14.2348	0	14.889
Ighv1-86	0	0	0	3.69584	0.593021	0	0	0	0	0	1.61027	0	1.56081	0	1.01101	0	0.43373
Ighv1-9	0	130.56	21.9595	24.1598	70.9716	228.125	236.595	0	6.36827	270.164	117.005	88.5884	37.6728	0	30.5032	0	72.6129
Ighv10-1	9.87771	31.9126	5.4159	29.0726	22.7413	30.793	9.63846	43.0433	2.33488	84.0457	18.2086	58.8977	85.4327	0	9.94117	73.7885	35.4263
Ighv10-3	28.2183	19.5357	5.70989	13.8422	42.7557	1.58501	9.17827	14.0531	0	0	15.8314	69.2822	36.0489	0	16.0931	0	23.8527
Ighv11-1	0	0	0	0	0	0	0	0	0	0	0	0	0	0	0	0	0.549391
Ighv11-2	0	0	0.301256	2.83	0.908184	3.24051	0	0	0	0	1.23302	8.09402	1.19515	0	1.54832	0	11.0928
Ighv12-3	0	2.31822	0	1.84792	5.93021	0	0	0	0	0	0	0	1.04054	0	0	75.0427	5.11801
Ighv13-1	0	0	0	0	0	0	0	0	0	0	0	0	0	0	0	0	0
Ighv13-2	0	2.27947	3.0948	9.08518	204.088	3.32897	24.0962	14.7577	0	0	3.16671	34.6457	3.06944	0	2.98235	36.8942	9.61003
Ighv14-1	30.3085	0	2.96751	7.4338	8.946	4.25605	0	10.0627	0	24.5604	2.0243	0	3.1394	0	2.03355	0	3.83857
Ighv14-2	0	6.99428	4.55017	13.0091	29.82	5.95848	0	0	0.796033	0	2.42916	7.08707	22.499	0	17.2852	37.7351	27.3062
Ighv14-3	17.7749	53.3248	3.82875	19.6185	8.91909	208.918	17.3444	4.42608	1.40054	0	6.76695	24.938	13.3483	0	32.2004	0	23.9189
Ighv14-4	0	9.3257	4.35234	20.4429	10.7352	26.3875	0	16.3519	3.18413	49.1207	8.09721	38.9789	12.0344	0	7.11742	56.6027	19.2219
Ighv15-2	0	0	1.17694	0	1.18269	0	9.7746	7.48307	2.36786	0	0.802859	0	6.74438	0	2.01632	0	8.39058
Ighv16-1	0	0	0	0	0	0	0	0	0	0	0	0	0	0	0	0	0.0867459
Ighv2-2	70.519	37.1968	60.5624	42.6229	40.44	199.466	4.91507	85.29	6.35017	85.7171	21.8004	70.6694	49.0442	270.563	11.1527	338.651	40.0455
Ighv2-3	20.4386	35.3745	2.8016	28.1981	22.3212	3.44409	34.9012	29.2638	0	0	4.91433	21.5063	14.2901	0	6.17097	0	21.4732
Ighv2-4	0	2.33809	0.595197	0	1.19621	6.82914	0	0	0	0	0	0	1.04946	544.218	3.05904	56.7644	2.04142
Ighv2-5	0	64.7845	2.02532	29.8978	11.3391	127.602	118.945	207.873	6.98519	8.97989	9.17768	5.18242	19.1307	396.825	7.43517	96.5784	11.802
Ighv2-6	476.19	39.7475	1.58719	7.45504	23.3261	48.6576	0	7.56859	0	0	0.812034	35.5366	17.316	0	13.2558	0	14.7566
Ighv2-6-8	0	0	0.595197	3.72752	1.19621	1.70729	0	3.7843	0	0	2.03009	0	0	0	1.01968	0	2.33305
Ighv2-7	0	0	0.586814	0	0	0	0	0	0.787064	0	0	7.00722	0	0	0	0	0.575048
Ighv2-9	0	79.1204	2.30187	3.60395	2.31311	11.5548	0	0	0	0	1.17767	17.1793	1.522	0	3.94351	0	24.0515
Ighv2-9-1	0	35.4832	8.46825	21.2135	43.1154	4.85813	56.2635	33.5014	1.5144	0	4.62133	33.7068	16.9221	0	23.2122	0	21.8249
Ighv3-1	70.922	49.0998	1.38879	11.1826	16.1488	17.9265	0	0	0	0	0	21.322	11.0193	0	93.8105	0	17.0313
Ighv3-3	0	0	0.198399	0	0.598104	0.853643	0	1.26143	0	0	0.406017	3.55366	0.524728	0	0	18.9215	2.94548
Ighv3-4	0	11.5911	2.95069	7.39168	0	0	0	1.25071	0	0	20.5309	7.04692	0	0	2.02203	0	4.45296
Ighv3-5	50.228	2.31822	0.590138	3.69584	20.7557	1.69278	0	0	3.95762	0	1.61027	0	1.56081	0	15.1652	0	5.52282
Ighv3-6	40.5268	198.737	21.0303	33.5477	107.659	120.364	74.1473	304.005	9.57969	49.2611	66.5868	95.9488	114.391	0	102.988	0	105.046
Ighv3-8	18.0005	12.4619	11.2795	9.93374	69.6017	16.6829	43.9113	19.0495	5.67325	0	6.13148	15.784	21.9081	0	30.7974	0	14.3521
Ighv4-1	0	17.7898	2.68366	6.30257	12.6411	21.6504	0	0	0.674898	0	1.71626	12.0172	10.6467	0	10.3446	31.9928	26.3807
Ighv5-12	20.0912	106.638	1.37699	11.0875	7.11625	38.0875	4.90114	3.75213	0	0	8.4539	7.04692	17.1689	0	5.05507	0	22.872
Ighv5-12-4	0	0	0	1.84792	3.55813	3.38555	0	0	1.58305	0	0	0	0.520268	0	1.01101	18.7607	0.318068
Ighv5-15	0	0	0.192354	1.80697	2.31952	0	0	3.66898	3.86991	0	0	10.3361	4.06991	131.909	0.988609	55.0348	5.51353
Ighv5-16	0	17.228	4.38566	32.6158	3.8562	9.435	22.7645	56.9304	0.735283	0	16.4544	94.9201	61.3793	0	60.1074	139.421	30.7825
Ighv5-17	61.2906	64.6582	6.00096	45.0984	83.2177	10.328	59.8061	29.4334	2.75958	0	11.2281	24.5685	45.3468	0	36.1294	98.1114	47.3559
Ighv5-2	140.638	9.27287	1.96713	7.39168	1.18604	2.53916	29.4069	1.25071	0.791523	0	1.61027	0	4.68242	0	17.1872	0	10.9878
Ighv5-4	150.188	1.92548	8.33275	75.2082	42.3598	33.744	48.85	39.4754	11.1763	70.9939	23.7401	35.1185	33.2739	0	52.0637	62.3296	71.3536
Ighv5-6	60.2736	23.1822	3.54083	64.6772	40.3254	20.3133	122.529	28.7664	208.962	97.6849	15.2975	17.6173	60.3511	0	49.5397	18.7607	28.5972
Ighv5-9	25.4505	17.6196	5.14983	9.36338	5.00805	7.8625	0	8.44978	4.01064	0	5.0995	0	52.2845	113.921	5.97659	15.8433	19.2421
Ighv5-9-1	137.379	9.90715	1.34508	12.6357	15.7129	4.34056	8.37823	4.27604	1937.59	166.987	16.1719	42.1621	12.8959	0	44.935	0	19.7963
Ighv6-3	0	41.3763	7.41209	34.8146	51.1581	3.35702	19.4394	35.965	10.9879	12.1077	39.9174	20.9626	29.4054	0	14.0349	0	72.1665
Ighv6-4	0	0	0	3.65443	0.586376	0	0	0	0	0	0	0	1.02888	0	1.99937	0	0.85774
Ighv6-5	0	0	0	1.82721	1.75913	0	0	0	0	0	0.398056	0	0.514439	0	0	0	1.11506
Ighv6-6	59.5983	22.9224	10.8925	12.7905	38.7008	15.9012	14.5387	9.89358	1.56531	0	15.5242	48.7757	63.276	266.773	14.9953	111.303	54.9525
Ighv6-7	0	2.29224	0.194509	0	0.586376	0	0	0	0	0	0	0	1.54332	266.773	0.999686	0	0.371687
Ighv7-2	9.93305	0	2.52861	5.48164	22.2823	14.2274	0	12.367	3.13062	0	8.75723	10.4519	10.2888	0	4.99843	37.1009	18.4414
Ighv7-4	0	14.9809	2.38351	14.9271	23.4725	8.20435	7.9181	11.1133	6.39377	0	8.12963	5.69236	8.82551	0	7.35009	15.1545	17.4946
Ighv8-11	0	0	0.387931	1.82211	1.16948	0	0	0	0.780468	0	0	0	1.026	0	0	18.4986	1.16897
Ighv8-12	69.3371	187.439	26.1853	41.9086	35.0843	25.037	135.315	120.858	14.8289	0	17.4655	59.0622	141.076	0	11.9627	18.4986	33.9001
Ighv8-13	0	0	0.23224	2.18166	0	0	0	0	0	0	0.475271	0	1.84269	0	0	0	0.614474
Ighv8-14	0	0	0.387931	0	0.584739	0.834567	0	0	0	0	0	0	0.513002	0	0	55.4959	0.0285115
Ighv8-2	0	0	0	0	2.33244	0	0	0	0	0	0.395838	10.3937	1.02315	0	0.994117	0	4.49226
Ighv8-4	0	0	0	1.85845	0	0	0	0	0	0	0	0	0	0	0	0	0.581601
Ighv8-5	0	6.85752	0	18.2211	3.50843	0	0	0	0	0	2.77861	0	1.53901	0	0	0	5.90187
Ighv8-6	20.0345	0	0.196157	1.8427	2.95673	0	9.7746	0	0.789287	0	0	0	2.59399	0	0	0	2.10485
Ighv8-8	19.8106	22.8584	27.931	20.0432	13.449	0	111.152	9.86595	13.268	12.0401	44.8547	34.7425	20.5201	0	0	0	62.6682
Ighv8-9	0	0	0.382587	0	0	0	0	1.21626	0	0	0	0	0.505936	0	0	0	0.22495
Ighv9-1	0	23.3143	0.791335	0	4.7712	5.10727	4.92907	3.77351	0	0	12.5507	7.08707	21.9758	0	11.1845	0	15.7323
Ighv9-2	0	0	3.36317	0	6.5604	15.3218	0	1.25784	0	0	4.45346	28.3483	1.04647	0	3.05032	0	21.0249
Ighv9-3	90.9256	37.3028	14.6397	13.0091	110.334	27.2387	59.1488	91.8222	9.5524	0	102.43	56.6966	33.4869	0	59.9897	18.8676	108.614
Ighv9-4	40.4114	4.66285	2.17617	0	15.5064	0.851211	0	1.25784	0	0	3.23888	14.1741	6.80203	0	5.08387	18.8676	24.2237
	2690.03	2713.51	2574.35	2699.29	2693.42	2636.84	2699.57	2690.79	2483.25	2684.65	2778.93	2723.18	2685.06	2656.38	2729.11	2678.75	2706.84

### Sheet: Fraction of reads
Ighv	Pcgf6+/-_1	Pcgf6+/-_2	Pcgf6+/-_3	Pcgf6+/-_4	Pcgf6-/-_1	Pcgf6-/-_2	Pcgf6-/-_3	Pcgf6-/-_4	Pcgf6-/-_5	Pcgf6-/-_6	Pcgf6+/+_1	Pcgf6+/+_2	Pcgf6+/+_3	Pcgf6+/+_4	Pcgf6+/+_5	Pcgf6+/+_6	control B-cells
Ighv1-11	0.00751133	0	0.000461088	0	0.000442857	0	0	0.00186984	0	0	0.00364223	0	0.00136408	0	0	0.0140868	0.00195526
Ighv1-12	0	0.00859415	0.00146748	0.0075128	0.00825539	0.0140901	0.00830158	0.0110519	0.00378943	0.00831892	0.0151026	0.00118326	0.0132899	0	0.0101635	0	0.0104431
Ighv1-14	0	0.00450114	0.00046969	0.0841608	0.00270672	0.00197303	0	0.0199997	0	0.0119817	0.00432502	0.00113617	0.00391336	0	0.0061807	0.0184496	0.00517789
Ighv1-15	0	0	0.00307392	0.00757344	0.00885715	0.0151723	0.0164329	0.00373969	0.0105785	0	0.00320516	0.0026025	0.00584604	0.102144	0.00447079	0	0.0120001
Ighv1-16	0	0	0	0	0	0	0	0	0	0	0	0	0	0	0	0	0
Ighv1-18	0	0.00429596	0.0101439	0.00619645	0.00885715	0.0213058	0.00547763	0.0102841	0	0.0182969	0.00713878	0.0455438	0.0153946	0	0.0707875	0.0140868	0.0244515
Ighv1-19	0.0520786	0.0186158	0.00599414	0.0173042	0.0138172	0.0478412	0.0237364	0.0158002	0.00194474	0	0.00959607	0.0281938	0.0535367	0	0.00807226	0.0122086	0.0257628
Ighv1-19-1	0	0	0	0.0798654	0	0.000968445	0	0	0	0	0	0	0.00194868	0	0	0.00704342	0.000290066
Ighv1-20	0.00375567	0.000859192	0.000614784	0.00344247	0.00664286	0.0145267	0.0273881	0.00233731	0	0	0.00116551	0	0.00818446	0	0.000745132	0	0.00282545
Ighv1-22	0	0.0498331	0.0020749	0.00206548	0.0115143	0.00807037	0.0255623	0.00467461	0	0	0.00174827	0.0169163	0.0157843	0	0.0104318	0.0140868	0.0187361
Ighv1-23	0	0.000859192	7.6848e-05	0	0.000664286	0	0	0	0	0	0.000582757	0	0.000194868	0	0	0	0.000569388
Ighv1-24	0	0	0	0.00275398	0	0	0	0	0	0	0	0	0.00155894	0	0.000745132	0	4.29727e-05
Ighv1-26	0.00751133	0.0257758	0.0128336	0.0261628	0.0274572	0.0180776	0.0164329	0.042539	0.00288505	0.123504	0.0199594	0.117113	0.0835984	0	0.076376	0	0.0508689
Ighv1-31	0	0.00257758	0.000537936	0.0130814	0.00243572	0.00451941	0	0.000467461	0.000961683	0	0.00699309	0	0.00448196	0	0.000372566	0.0140868	0.00125695
Ighv1-34	0	0.0132134	0.00125135	0.0274049	0.00480751	0.00262828	0.0264281	0.00422884	0	0.00413802	0.00382209	0.00706297	0.0149842	0.0462018	0.0107852	0	0.0100588
Ighv1-36	0	0.00429596	0.0020749	0.0564566	0.000885715	0	0.00365175	0	0	0	0.000728446	0.005205	0.000779472	0	0.000372566	0	0.00586577
Ighv1-37	0	0	0.000153696	0.0103274	0	0.00290533	0	0	0	0	0.0027681	0	0.00097434	0	0	0	0.00064459
Ighv1-39	0	0.00515515	0.00553306	0.0495716	0.0148357	0.00064563	0.00182588	0.00654446	0.00160281	0.0503165	0.0101983	0.01041	0.0173433	0	0.0931415	0.0140868	0.0447668
Ighv1-4	0	0	0.000153696	0	0.00752858	0.00129126	0	0.00280477	0	0	0.00160258	0	0.00526144	0	0.0193734	0	0.00423281
Ighv1-42	0	0.00429596	0.0159844	0.069538	0.00487143	0.00774756	0.0182588	0.0201008	0	0.0182969	0.00495344	0.005205	0.0107177	0	0.0145301	0	0.00992669
Ighv1-43	0	0.00515515	7.6848e-05	0.0117044	0	0.000322815	0	0	0	0	0.000582757	0.00130125	0.000584604	0	0	0.0140868	0.000655334
Ighv1-47	0.0166025	0.000759638	0.000883268	0.0115657	0.0184026	0	0.00484294	0	0.000283418	0	0.000386425	0	0.00189518	0	0.00329397	0	0.00330543
Ighv1-49	0	0	0.000691632	0.00963892	0.000885715	0	0	0	0	0	0.0013112	0.0026025	0.000779472	0	0.0260796	0	0.0014933
Ighv1-5	0	0	0.00088774	0	0.0059029	0.00315541	0.00973492	0.00166156	0	0	0.0036249	0.0023126	0.0031169	0	0.00926981	0.00625884	0.0067398
Ighv1-50	0	0.00618618	0.00228239	0.0068161	0.0241136	0.00116213	0	0.00673144	0.00173103	0.082336	0.00314689	0.00351338	0.0121013	0	0.00335309	0	0.0117767
Ighv1-52	0	0.018043	0.00146011	0.000688495	0.00531429	0.00387378	0.0073035	0.00186984	0.000961683	0.00914845	0.0116551	0.00650625	0.0042871	0	0.00558849	0	0.00800366
Ighv1-53	0.00751133	0.00773273	0.0407294	0.00275398	0.0316643	0.0119442	0.0419951	0.0224381	0.0057701	0	0.00713878	0.01041	0.0124716	0	0.0223539	0.0493039	0.0278356
Ighv1-54	0.00349666	0.00479962	0.00135941	0.0115382	0.0292744	0.00390717	0.00849976	0.00565789	0.00179072	0	0.00203463	0.00242302	0.00616858	0	0.00104061	0	0.0070616
Ighv1-55	0.0127059	0.0152605	0.00714964	0.0273689	0.0352088	0.0215695	0.00617718	0.00632593	0.00162675	0	0.0146634	0.0407213	0.0515874	0	0.0523082	0.0178716	0.0324203
Ighv1-56	0.00375567	0.000859192	0.000461088	0	0.000664286	0.00129126	0.00365175	0	0	0	0.00160258	0.00130125	0.00136408	0	0.0011177	0	0.000376011
Ighv1-58	0	0	0.00153696	0.000688495	0.00974286	0.00193689	0	0.000934922	0.00224393	0.0274453	0.00961549	0.00910875	0.0048717	0	0.00447079	0	0.00431876
Ighv1-59	0	0.00859192	0.00230544	0.00275398	0.00952144	0.00193689	0	0.00280477	0.00160281	0	0.00597326	0.0325313	0.00389736	0	0.00484336	0.0140868	0.00748799
Ighv1-61	0	0.00687354	0.00122957	0	0.00132857	0.00064563	0	0.0102841	0.000641122	0	0.000582757	0	0.00467683	0	0.025707	0	0.00329815
Ighv1-62-1	0	0.000864116	0	0.00415464	0.000668093	0.000324665	0	0	0	0	0	0	0.00117591	0	0.000374701	0.00708378	0.000194485
Ighv1-62-2	0	0.00159564	0.000142718	0	0.00246735	0	0	0.00173628	0	0	0.000135283	0	0.000361898	0	0.00207572	0	0.00403022
Ighv1-62-3	0	0.0022339	6.66016e-05	0	0.000575715	0.00111909	0	0	0	0	0.00063132	0	0.000675542	0	0.00032289	0	0.000540023
Ighv1-63	0.0525793	0.00343677	0.00153696	0.00275398	0.00110714	0.000968445	0	0.000934922	0.00288505	0	0.00291379	0.005205	0.00837932	0	0.00186283	0	0.00197674
Ighv1-64	0.0325491	0.0268068	0.00659356	0.0125306	0.04433	0.130094	0.0237364	0.0202567	0.0105571	0.126858	0.0281569	0.0124053	0.0319194	0	0.0184048	0	0.0214706
Ighv1-66	0.023127	0.00906997	0.704222	0.010902	0.00662288	0.00198786	0.00803111	0	0.00592194	0	0.00281958	0.00686825	0.00411421	0	0.0042607	0.0185883	0.00705027
Ighv1-67	0	0	0	0	0.000221429	0.00064563	0	0	0	0	0.000728446	0	0.00194868	0	0	0	0.00200897
Ighv1-69	0	0.0214798	0.00130642	0.00619645	0.0152786	0.00193689	0.00365175	0.0135564	0.00160281	0.00914845	0.00203965	0.0130125	0.0091588	0	0.0420999	0	0.00825076
Ighv1-7	0	0.00854985	0.00194655	0.00560555	0.00881378	0.00817687	0.00165176	0.00634326	0.000289992	0	0.00817137	0.00235432	0.0121637	0	0.0182	0.0127435	0.0106031
Ighv1-70	0	0.000859192	7.6848e-05	0.000688495	0.00155	0.00064563	0	0	0	0	0.000291379	0.00130125	0.00097434	0	0.000372566	0	0.00064459
Ighv1-71	0	0	0	0	0	0	0	0	0	0	0.000284885	0	0	0	0.000364264	0.00688646	0.000756271
Ighv1-72	0.0199733	0.00913868	0.00374634	0.00366154	0.018449	0.00686715	0.0226575	0.0140876	0.0034096	0.0243266	0.00761889	0.0161473	0.0160633	0	0.0125487	0.0124861	0.0157785
Ighv1-73	0	0	0	0	0	0.000965693	0	0	0	0	0.0011622	0.00129755	0.00252609	0	0.000371507	0	0.00020354
Ighv1-74	0.00751133	0.00515515	0.00814589	0.0137699	0.00797143	0.00290533	0.0182588	0.0163611	0	0.00457422	0.464895	0.00910875	0.00506657	0	0.0119221	0.00704342	0.00806812
Ighv1-75	0	0.0048511	0.00303725	0.00971829	0.00854311	0.000911325	0.00343637	0.0043989	0.000301654	0.00860886	0.0205645	0.00734701	0.0106357	0	0.00736242	0	0.013476
Ighv1-76	0.0608969	0.0917841	0.00241883	0.0223274	0.0249216	0.0190899	0.0156737	0.00624213	0.00397478	0.0174517	0.00486357	0.0310285	0.0172855	0	0.015991	0.00671804	0.0131468
Ighv1-77	0	0	0.000597938	0.00892838	0.00689156	0.00613984	0	0.00929511	0.000277135	0.0197728	0.000755718	0.00337492	0.00909736	0	0.00225467	0.0121785	0.00511759
Ighv1-78	0.0210357	0.00481239	0.00208041	0.0038563	0.00785483	0.0123554	0.0068179	0.00130914	0.00239398	0.0427009	0.00217604	0.00607366	0.0138253	0	0.00521691	0.105202	0.0109214
Ighv1-79	0	0	0	0.000690462	0.000666184	0	0	0.00890714	0	0	0.000730528	0.0039149	0.000195425	0	0.00037363	0	0.000247799
Ighv1-80	0.00375567	0.00257758	0.00391925	0.00206548	0.0104071	0.00387378	0.00547763	0.000467461	0.000961683	0.00457422	0.0120922	0.005205	0.01481	0	0.0100593	0	0.0171461
Ighv1-81	0.00375567	0.0231982	0.00345816	0.0385557	0.0197072	0.038415	0.0255623	0.204748	0.00544954	0.0228711	0.0263698	0.0247238	0.0118869	0.102144	0.0275699	0	0.0162544
Ighv1-82	0.0136605	0.021876	0.00782655	0.0037564	0.0197324	0.0378672	0.031546	0.0106269	0.00349794	0	0.00450429	0.0508802	0.0306554	0	0.00914717	0.0320238	0.0248232
Ighv1-83	0	0.00171838	7.6848e-05	0.000688495	0.000221429	0	0	0.000467461	0	0	0.000437068	0.0026025	0.00175381	0	0.00372566	0	0.000429727
Ighv1-84	0	0	0.000537936	0.00344247	0.000664286	0	0	0	0	0	0.000874136	0	0.00097434	0	0	0	0.00137513
Ighv1-85	0	0.00601434	0.00568675	0.00413097	0.00575715	0.0022597	0.0967714	0	0	0.0182969	0.00291379	0.00130125	0.00136408	0	0.00521592	0	0.0055005
Ighv1-86	0	0	0	0.00136919	0.000220174	0	0	0	0	0	0.000579455	0	0.000581292	0	0.000370455	0	0.000160235
Ighv1-9	0	0.0481148	0.00853013	0.00895043	0.02635	0.0865144	0.087642	0	0.00256449	0.100633	0.0421042	0.0325313	0.0140305	0	0.011177	0	0.0268257
Ighv10-1	0.00367198	0.0117606	0.00210379	0.0107704	0.00844328	0.011678	0.00357037	0.0159965	0.000940253	0.031306	0.00655237	0.0216283	0.0318178	0	0.00364264	0.0275458	0.0130877
Ighv10-3	0.01049	0.00719944	0.00221799	0.0051281	0.0158741	0.000601104	0.00339991	0.00522267	0	0	0.00569695	0.0254417	0.0134257	0	0.00589682	0	0.00881199
Ighv11-1	0	0	0	0	0	0	0	0	0	0	0	0	0	0	0	0	0.000202964
Ighv11-2	0	0	0.000117022	0.00104842	0.000337186	0.00122894	0	0	0	0	0.000443704	0.00297227	0.000445111	0	0.000567334	0	0.00409804
Ighv12-3	0	0.000854324	0	0.000684594	0.00220174	0	0	0	0	0	0	0	0.000387528	0	0	0.0280141	0.00189077
Ighv13-1	0	0	0	0	0	0	0	0	0	0	0	0	0	0	0	0	0
Ighv13-2	0	0.000840046	0.00120217	0.00336576	0.075773	0.00126248	0.00892594	0.00548453	0	0	0.00113954	0.0127225	0.00114315	0	0.00109279	0.0137729	0.00355027
Ighv14-1	0.011267	0	0.00115272	0.00275398	0.00332143	0.00161407	0	0.00373969	0	0.00914845	0.000728446	0	0.00116921	0	0.000745132	0	0.0014181
Ighv14-2	0	0.00257758	0.0017675	0.00481946	0.0110714	0.0022597	0	0	0.000320561	0	0.000874136	0.0026025	0.00837932	0	0.00633362	0.0140868	0.0100878
Ighv14-3	0.00660771	0.0196516	0.00148727	0.00726802	0.00331144	0.0792304	0.00642488	0.0016449	0.000563995	0	0.00243509	0.00915767	0.00497133	0	0.0117989	0	0.00883646
Ighv14-4	0	0.00343677	0.00169066	0.00757344	0.00398572	0.0100073	0	0.006077	0.00128224	0.0182969	0.00291379	0.0143138	0.00448196	0	0.00260796	0.0211303	0.00710124
Ighv15-2	0	0	0.00045718	0	0.000439104	0	0.0036208	0.002781	0.000953533	0	0.000288909	0	0.00251182	0	0.000738817	0	0.00309977
Ighv16-1	0	0	0	0	0	0	0	0	0	0	0	0	0	0	0	0	3.20469e-05
Ighv2-2	0.026215	0.013708	0.0235253	0.0157904	0.0150144	0.075646	0.00182069	0.0316971	0.0025572	0.0319286	0.00784487	0.0259511	0.0182656	0.101854	0.00408658	0.126421	0.0147942
Ighv2-3	0.00759792	0.0130364	0.00108827	0.0104465	0.0082873	0.00130614	0.0129285	0.0108755	0	0	0.00176842	0.0078975	0.00532209	0	0.00226116	0	0.00793292
Ighv2-4	0	0.000861647	0.000231203	0	0.000444123	0.0025899	0	0	0	0	0	0	0.00039085	0.204872	0.00112089	0.0211906	0.000754171
Ighv2-5	0	0.0238748	0.000786731	0.0110762	0.00420991	0.048392	0.0440607	0.0772538	0.00281292	0.0033449	0.00330259	0.00190308	0.00712486	0.149386	0.00272439	0.0360535	0.00436005
Ighv2-6	0.177021	0.014648	0.00061654	0.00276185	0.00866039	0.018453	0	0.00281278	0	0	0.000292211	0.0130497	0.00644902	0	0.00485719	0	0.00545158
Ighv2-6-8	0	0	0.000231203	0.00138092	0.000444123	0.000647474	0	0.00140639	0	0	0.000730528	0	0	0	0.00037363	0	0.000861909
Ighv2-7	0	0	0.000227946	0	0	0	0	0	0.000316949	0	0	0.00257318	0	0	0	0	0.000212442
Ighv2-9	0	0.0291579	0.000894154	0.00133515	0.000858801	0.00438208	0	0	0	0	0.000423787	0.00630855	0.00056684	0	0.00144498	0	0.00888546
Ighv2-9-1	0	0.0130765	0.00328947	0.00785891	0.0160077	0.00184241	0.0208417	0.0124504	0.000609848	0	0.00166299	0.0123777	0.00630232	0	0.0085054	0	0.00806288
Ighv3-1	0.0263648	0.0180946	0.000539473	0.00414277	0.00599566	0.00679848	0	0	0	0	0	0.00782981	0.00410392	0	0.034374	0	0.00629194
Ighv3-3	0	0	7.70676e-05	0	0.000222061	0.000323737	0	0.000468797	0	0	0.000146106	0.00130497	0.000195425	0	0	0.00706354	0.00108816
Ighv3-4	0	0.00427162	0.00114619	0.00273838	0	0	0	0.000464813	0	0	0.00738806	0.00258776	0	0	0.00074091	0	0.00164507
Ighv3-5	0.0186719	0.000854324	0.000229238	0.00136919	0.0077061	0.000641972	0	0	0.00159372	0	0.000579455	0	0.000581292	0	0.00555682	0	0.00204032
Ighv3-6	0.0150656	0.07324	0.00816916	0.0124283	0.039971	0.0456469	0.0274664	0.11298	0.00385772	0.0183492	0.0239613	0.0352341	0.0426026	0	0.0377367	0	0.0388075
Ighv3-8	0.00669157	0.00459253	0.00438151	0.00368013	0.0258414	0.00632684	0.016266	0.00707955	0.00228461	0	0.00220642	0.00579618	0.00815923	0	0.0112848	0	0.00530216
Ighv4-1	0	0.00655601	0.00104246	0.00233489	0.00469333	0.00821073	0	0	0.00027178	0	0.000617596	0.00441294	0.00396514	0	0.00379045	0.0119432	0.00974593
Ighv5-12	0.00746878	0.0392989	0.000534888	0.00410756	0.00264209	0.0144444	0.00181553	0.00139444	0	0	0.00304214	0.00258776	0.00639421	0	0.00185227	0	0.0084497
Ighv5-12-4	0	0	0	0.000684594	0.00132105	0.00128394	0	0	0.00063749	0	0	0	0.000193764	0	0.000370455	0.00700351	0.000117505
Ighv5-15	0	0	7.47192e-05	0.000669423	0.00086118	0	0	0.00136354	0.00155841	0	0	0.00379561	0.00151576	0.0496573	0.000362245	0.0205449	0.00203689
Ighv5-16	0	0.00634898	0.0017036	0.0120831	0.00143171	0.00357815	0.00843266	0.0211575	0.000296097	0	0.00592112	0.0348564	0.0228596	0	0.0220245	0.0520472	0.0113721
Ighv5-17	0.0227844	0.0238283	0.00233106	0.0167075	0.0308967	0.00391682	0.022154	0.0109386	0.00111128	0	0.00404045	0.009022	0.0168886	0	0.0132385	0.0366258	0.0174949
Ighv5-2	0.0522814	0.0034173	0.000764126	0.00273838	0.000440348	0.000962958	0.0108932	0.000464813	0.000318745	0	0.000579455	0	0.00174388	0	0.00629773	0	0.00405928
Ighv5-4	0.0558313	0.000709592	0.00323684	0.0278622	0.0157272	0.0127971	0.0180955	0.0146706	0.00450068	0.0264444	0.00854288	0.0128962	0.0123922	0	0.0190771	0.0232681	0.0263605
Ighv5-6	0.0224063	0.00854324	0.00137543	0.0239608	0.0149718	0.00770366	0.0453883	0.0106907	0.0841486	0.0363865	0.00550483	0.00646939	0.0224766	0	0.0181523	0.00700351	0.0105648
Ighv5-9	0.00946105	0.00649327	0.00200044	0.00346883	0.00185937	0.00298179	0	0.00314027	0.00161508	0	0.00183506	0	0.0194723	0.0428859	0.00218994	0.00591445	0.00710869
Ighv5-9-1	0.0510698	0.00365105	0.000522492	0.0046811	0.00583382	0.00164612	0.00310355	0.00158914	0.780263	0.0622006	0.00581946	0.0154827	0.00480281	0	0.0164651	0	0.00731345
Ighv6-3	0	0.0152482	0.00287921	0.0128977	0.0189937	0.00127312	0.00720092	0.013366	0.00442482	0.00450998	0.0143643	0.00769785	0.0109515	0	0.00514266	0	0.0266608
Ighv6-4	0	0	0	0.00135385	0.000217707	0	0	0	0	0	0	0	0.000383186	0	0.000732608	0	0.000316878
Ighv6-5	0	0	0	0.000676923	0.000653122	0	0	0	0	0	0.000143241	0	0.000191593	0	0	0	0.000411942
Ighv6-6	0.0221553	0.00844752	0.00423116	0.00473846	0.0143687	0.0060304	0.00538556	0.00367684	0.000630347	0	0.00558639	0.0179113	0.0235659	0.100427	0.00549456	0.0415503	0.0203013
Ighv6-7	0	0.000844752	7.55564e-05	0	0.000217707	0	0	0	0	0	0	0	0.000574779	0.100427	0.000366304	0	0.000137314
Ighv7-2	0.00369255	0	0.000982234	0.00203077	0.00827287	0.00539562	0	0.00459605	0.00126069	0	0.0031513	0.00383814	0.00383186	0	0.00183152	0.0138501	0.00681289
Ighv7-4	0	0.00552085	0.000925869	0.00553001	0.00871477	0.00311143	0.0029331	0.00413013	0.00257476	0	0.00292545	0.00209034	0.00328689	0	0.00269322	0.0056573	0.00646309
Ighv8-11	0	0	0.000150691	0.000675032	0.000434198	0	0	0	0.000314293	0	0	0	0.000382115	0	0	0.0069057	0.000431858
Ighv8-12	0.0257756	0.0690762	0.0101716	0.0155257	0.0130259	0.00949509	0.0501249	0.0449155	0.00597157	0	0.00628499	0.0216887	0.0525409	0	0.00438337	0.0069057	0.0125239
Ighv8-13	0	0	9.02129e-05	0.000808233	0	0	0	0	0	0	0.000171027	0	0.000686274	0	0	0	0.000227008
Ighv8-14	0	0	0.000150691	0	0.000217099	0.000316503	0	0	0	0	0	0	0.000191058	0	0	0.0207171	1.05331e-05
Ighv8-2	0	0	0	0	0.000865978	0	0	0	0	0	0.000142443	0.00381676	0.000381051	0	0.000364264	0	0.0016596
Ighv8-4	0	0	0	0.000688495	0	0	0	0	0	0	0	0	0	0	0	0	0.000214863
Ighv8-5	0	0.00252718	0	0.00675032	0.00130259	0	0	0	0	0	0.000999884	0	0.000573173	0	0	0	0.00218035
Ighv8-6	0.00744768	0	7.61967e-05	0.00068266	0.00109776	0	0.0036208	0	0.000317844	0	0	0	0.000966083	0	0	0	0.000777605
Ighv8-8	0.00736446	0.00842392	0.0108497	0.00742536	0.00499328	0	0.041174	0.00366657	0.00534298	0.00448478	0.016141	0.0127581	0.00764231	0	0	0	0.0231518
Ighv8-9	0	0	0.000148615	0	0	0	0	0.000452008	0	0	0	0	0.000188426	0	0	0	8.31042e-05
Ighv9-1	0	0.00859192	0.000307392	0	0.00177143	0.00193689	0.00182588	0.00140238	0	0	0.00451637	0.0026025	0.00818446	0	0.00409822	0	0.00581206
Ighv9-2	0	0	0.00130642	0	0.00243572	0.00581067	0	0.000467461	0	0	0.00160258	0.01041	0.000389736	0	0.0011177	0	0.00776731
Ighv9-3	0.033801	0.0137471	0.00568675	0.00481946	0.0409643	0.0103301	0.0219105	0.0341247	0.00384673	0	0.0368594	0.02082	0.0124716	0	0.0219814	0.00704342	0.0401258
Ighv9-4	0.0150227	0.00171838	0.000845328	0	0.00575715	0.000322815	0	0.000467461	0	0	0.00116551	0.005205	0.00253328	0	0.00186283	0.00704342	0.00894906
